# The Dishevelled C-terminus interacts with the centrosomal protein Kizuna to regulate microtubule organization during ciliogenesis

**DOI:** 10.1101/2025.11.12.688108

**Authors:** Maya Lines, Kenan Murray, Anthea Luo, Taewoo Yang, Yoo-Seok Hwang, Christopher J Westlake, Ira O. Daar, Jaeho Yoon

**Affiliations:** Cancer & Developmental Biology Laboratory, Center for Cancer Research, National Cancer Institute, National Institutes of Health, Frederick, MD 21702, USA; Laboratory of Cellular and Developmental Signaling, Center for Cancer Research, National Cancer Institute, National Institutes of Health, Frederick, MD 21702, USA

**Keywords:** Ciliogenesis, Dishevelled, microtubule meshwork, Kizuna

## Abstract

Microtubules (MTs) serve as dynamic scaffolds that support diverse cellular processes, including cell division, intracellular transport, and epithelial morphogenesis. In ciliated cells, MTs not only form the axonemal backbone of cilia but also work in tandem with actin to build an apical meshwork that anchors and orients basal bodies. However, the mechanisms regulating apical MT organization during ciliogenesis remain poorly understood. Here, we identify the centrosomal protein Kizuna (Kiz) as a critical regulator of apical MT architecture. Kiz interacts with the C-terminus of Dishevelled 2 (Dvl-C), inducing an open conformation and enabling the recruitment of Protein Kinase C delta (PKCδ) to stabilize the apical MT meshwork. This Dvl2–Kiz–PKCδ signaling axis is essential for ciliogenesis across multiple contexts, including the formation of primary cilia in the eye, multicilia in the mucociliary epidermis (MCE), and mono-motile cilia in the left-right organizer, the gastrocoel roof plate (GRP). These findings reveal a conserved molecular mechanism linking Dvl2 conformational dynamics to MT organization and highlight Kizuna as a key mediator coupling non-canonical Wnt signaling to ciliogenesis, left-right patterning, and the organization of the apical actin microtubule meshwork in ciliated cells of embryos.
