## Supplementary Movies and table for "The Dishevelled C-terminus interacts with the centrosomal protein Kizuna to regulate microtubule organization during ciliogenesis": Supplementary table1.xlsx

### Sheet: 3CT-IPvs3DSH-IP-Comparison
Accession	Gene	Protein name	# AAs	Summed PSM#	CONT1.# PSMs	CONT2.# PSMs	CONT3.# PSMs	DSH1.# PSMs	DSH2.# PSMs	DSH3.# PSMs	CONT1.Abundance	CONT2.Abundance	CONT3.Abundance	DSH1.Abundance	DSH2.Abundance	DSH3.Abundance	CONT (ave)	DSH (ave)	Ratio(DSH/CONT)	Description
Q05AS8	dvl2	Segment polarity protein dishevelled homolog DVL-2	732	48				5	27	16				2.35225e+07	117410554	1.73962e+08	0	48	#DIV/0!	Segment polarity protein dishevelled homolog DVL-2 OS=Xenopus tropicalis OX=8364 GN=dvl2
P30883	tubb4	Tubulin beta-4 chain	445	14				4	1	9				1.24984e+06	681404	1.31634e+07	0	14	#DIV/0!	Tubulin beta-4 chain OS=Xenopus laevis OX=8355 GN=tubb4
Q91883	hspa5	Endoplasmic reticulum chaperone BiP	658	11					3	8					2.55915e+06	1.15161e+06	0	11	#DIV/0!	Endoplasmic reticulum chaperone BiP OS=Xenopus laevis OX=8355 GN=hspa5
Q0V9K5	rfx3	Transcription factor RFX3	749	10				8		2				2.84761e+09			0	10	#DIV/0!	Transcription factor RFX3 OS=Xenopus tropicalis OX=8364 GN=rfx3
Q6NVA9	actb	Actin, cytoplasmic 1	375	8				2		6				2.36822e+06		5.26748e+06	0	8	#DIV/0!	Actin, cytoplasmic 1 OS=Xenopus tropicalis OX=8364 GN=actb
P51469	gapdh	Glyceraldehyde-3-phosphate dehydrogenase	333	7						7						6.49248e+06	0	7	#DIV/0!	Glyceraldehyde-3-phosphate dehydrogenase OS=Xenopus laevis OX=8355 GN=gapdh
Q91575	tubb	Tubulin beta chain	444	7						7						319015	0	7	#DIV/0!	Tubulin beta chain OS=Xenopus laevis OX=8355 GN=tubb
P02827	Heat shock 70 kDa protein OS=Xenopus laevis OX=8355	Heat shock 70 kDa protein	647	6						6						1.37537e+06	0	6	#DIV/0!	Heat shock 70 kDa protein OS=Xenopus laevis OX=8355
P02350	rps3-a	40S ribosomal protein S3-A	246	5					1	4					294784	2.1926e+06	0	5	#DIV/0!	40S ribosomal protein S3-A OS=Xenopus laevis OX=8355 GN=rps3-a
P19009	Vitellogenin-A1 (Fragment) OS=Xenopus laevis OX=8355	Vitellogenin-A1 (Fragment)	71	5					1	4						1.20639e+06	0	5	#DIV/0!	Vitellogenin-A1 (Fragment) OS=Xenopus laevis OX=8355
P19010	Vitellogenin-B1 (Fragment) OS=Xenopus laevis OX=8355	Vitellogenin-B1 (Fragment)	71	5				2		3				6.9714e+06		3.99498e+06	0	5	#DIV/0!	Vitellogenin-B1 (Fragment) OS=Xenopus laevis OX=8355
Q6IR80	kics2	KICSTOR subunit 2	442	5					5						64695636		0	5	#DIV/0!	KICSTOR subunit 2 OS=Xenopus laevis OX=8355 GN=kics2
P49401	rps4	40S ribosomal protein S4	263	4				3		1				1.58287e+06		556902	0	4	#DIV/0!	40S ribosomal protein S4 OS=Xenopus laevis OX=8355 GN=rps4
P50143	cct3	T-complex protein 1 subunit gamma	547	4						4						2.04276e+06	0	4	#DIV/0!	T-complex protein 1 subunit gamma OS=Xenopus laevis OX=8355 GN=cct3
Q801S3	rps3a-a	40S ribosomal protein S3a-A	264	4				2		2				1.96652e+06		408830	0	4	#DIV/0!	40S ribosomal protein S3a-A OS=Xenopus laevis OX=8355 GN=rps3a-a
Q08AW4	plekhm3	Pleckstrin homology domain-containing family M member 3	748	3						3						2.60582e+07	0	3	#DIV/0!	Pleckstrin homology domain-containing family M member 3 OS=Xenopus laevis OX=8355 GN=plekhm3
Q28IX8	tuba	Tubulin alpha chain	449	3						3						1467444	0	3	#DIV/0!	Tubulin alpha chain OS=Xenopus tropicalis OX=8364 GN=tuba
A1L2H3	kiz	Centrosomal protein kizuna	736	2					1	1						1.9176e+06	0	2	#DIV/0!	Centrosomal protein kizuna OS=Xenopus laevis OX=8355 GN=kiz
A3KMU5	dapl1-b	Death-associated protein-like 1-B	113	2				1		1				3.18268e+06		2334144	0	2	#DIV/0!	Death-associated protein-like 1-B OS=Xenopus laevis OX=8355 GN=dapl1-b
A4IHD9	med25	Mediator of RNA polymerase II transcription subunit 25	805	2						2						822385	0	2	#DIV/0!	Mediator of RNA polymerase II transcription subunit 25 OS=Xenopus tropicalis OX=8364 GN=med25
P17508	Elongation factor 1-alpha, oocyte form OS=Xenopus laevis OX=8355	Elongation factor 1-alpha, oocyte form	461	2						2						148870	0	2	#DIV/0!	Elongation factor 1-alpha, oocyte form OS=Xenopus laevis OX=8355
P20913	Homeotic protein NRL-19 (Fragment) OS=Xenopus laevis OX=8355	Homeotic protein NRL-19 (Fragment)	105	2						2						6.70054e+06	0	2	#DIV/0!	Homeotic protein NRL-19 (Fragment) OS=Xenopus laevis OX=8355
P31669	parp1	Poly [ADP-ribose] polymerase 1 (Fragment)	998	2				1	1					4537047552	405696448		0	2	#DIV/0!	Poly [ADP-ribose] polymerase 1 (Fragment) OS=Xenopus laevis OX=8355 GN=parp1
P41115	rps11	40S ribosomal protein S11	158	2				1		1				425178			0	2	#DIV/0!	40S ribosomal protein S11 OS=Xenopus laevis OX=8355 GN=rps11
P62972	Polyubiquitin (Fragment) OS=Xenopus laevis OX=8355	Polyubiquitin (Fragment)	167	2						2						1514920	0	2	#DIV/0!	Polyubiquitin (Fragment) OS=Xenopus laevis OX=8355
Q61091	Fzd8	Frizzled-8	685	2						2						1.66462e+07	0	2	#DIV/0!	Frizzled-8 OS=Mus musculus OX=10090 GN=Fzd8
Q7T0S7	cfap36	Cilia- and flagella-associated protein 36	338	2						2						2.77138e+06	0	2	#DIV/0!	Cilia- and flagella-associated protein 36 OS=Xenopus laevis OX=8355 GN=cfap36
Q8N9F0	NAT8L	N-acetylaspartate synthetase	302	2						2						70653248	0	2	#DIV/0!	N-acetylaspartate synthetase OS=Homo sapiens OX=9606 GN=NAT8L
Q90ZS6	trps1	Zinc finger transcription factor Trps1	1271	2				1	1					15709803	14594791		0	2	#DIV/0!	Zinc finger transcription factor Trps1 OS=Xenopus laevis OX=8355 GN=trps1
Q9QX27	St18	Suppression of tumorigenicity 18 protein	1032	2					2								0	2	#DIV/0!	Suppression of tumorigenicity 18 protein OS=Rattus norvegicus OX=10116 GN=St18
A0A0D3QS98	notum1'	Palmitoleoyl-protein carboxylesterase notum1'	488	1						1							0	1	#DIV/0!	Palmitoleoyl-protein carboxylesterase notum1' OS=Xenopus laevis OX=8355 GN=notum1'
A0A1L8GXY4	cfap43	Cilia- and flagella-associated protein 43	1621	1						1							0	1	#DIV/0!	Cilia- and flagella-associated protein 43 OS=Xenopus laevis OX=8355 GN=cfap43
A4IGL7	pxdn	Peroxidasin	1457	1						1						24767982	0	1	#DIV/0!	Peroxidasin OS=Xenopus tropicalis OX=8364 GN=pxdn
E9Q7R9	Cfap43	Cilia- and flagella-associated protein 43	1682	1					1								0	1	#DIV/0!	Cilia- and flagella-associated protein 43 OS=Mus musculus OX=10090 GN=Cfap43
O75899	GABBR2	Gamma-aminobutyric acid type B receptor subunit 2	941	1					1								0	1	#DIV/0!	Gamma-aminobutyric acid type B receptor subunit 2 OS=Homo sapiens OX=9606 GN=GABBR2
P08428	atp5f1a	ATP synthase subunit alpha, mitochondrial	545	1						1							0	1	#DIV/0!	ATP synthase subunit alpha, mitochondrial OS=Xenopus laevis OX=8355 GN=atp5f1a
P23403	rps20	40S ribosomal protein S20	119	1				1						275886			0	1	#DIV/0!	40S ribosomal protein S20 OS=Xenopus laevis OX=8355 GN=rps20
P39017	rps6	40S ribosomal protein S6	249	1						1						285133	0	1	#DIV/0!	40S ribosomal protein S6 OS=Xenopus laevis OX=8355 GN=rps6
P43443	nmb	Neuromedin-B	120	1						1						3.59048e+06	0	1	#DIV/0!	Neuromedin-B OS=Xenopus laevis OX=8355 GN=nmb
P47904	rps27	40S ribosomal protein S27	84	1						1							0	1	#DIV/0!	40S ribosomal protein S27 OS=Xenopus laevis OX=8355 GN=rps27
Q0IH88	arpc2-a	Actin-related protein 2/3 complex subunit 2-A	300	1						1						10220186	0	1	#DIV/0!	Actin-related protein 2/3 complex subunit 2-A OS=Xenopus laevis OX=8355 GN=arpc2-a
Q0IHB3	ptar1-a	Protein prenyltransferase alpha subunit repeat-containing protein 1-A	432	1						1						25205056	0	1	#DIV/0!	Protein prenyltransferase alpha subunit repeat-containing protein 1-A OS=Xenopus laevis OX=8355 GN=ptar1-a
Q0P4W6	hmx3	Homeobox protein HMX3	306	1						1						55871.1	0	1	#DIV/0!	Homeobox protein HMX3 OS=Xenopus tropicalis OX=8364 GN=hmx3
Q2T9I9	tasor	Protein TASOR	1555	1					1						1.19852e+06		0	1	#DIV/0!	Protein TASOR OS=Xenopus laevis OX=8355 GN=tasor
Q2TAQ8	irx1-b	Iroquois-class homeodomain protein irx-1-B	462	1						1						5.49525e+06	0	1	#DIV/0!	Iroquois-class homeodomain protein irx-1-B OS=Xenopus laevis OX=8355 GN=irx1-b
Q3SA48	tbx2	T-box transcription factor TBX2	685	1					1						555972		0	1	#DIV/0!	T-box transcription factor TBX2 OS=Xenopus tropicalis OX=8364 GN=tbx2
Q4QR29	ctr9	RNA polymerase-associated protein CTR9 homolog	1157	1					1						64668704		0	1	#DIV/0!	RNA polymerase-associated protein CTR9 homolog OS=Xenopus laevis OX=8355 GN=ctr9
Q501Q9	mapk15	Mitogen-activated protein kinase 15	586	1						1						7014028	0	1	#DIV/0!	Mitogen-activated protein kinase 15 OS=Xenopus laevis OX=8355 GN=mapk15
Q5EBE8	eif3i	Eukaryotic translation initiation factor 3 subunit I	325	1						1							0	1	#DIV/0!	Eukaryotic translation initiation factor 3 subunit I OS=Xenopus tropicalis OX=8364 GN=eif3i
Q66JG2	cptp	Ceramide-1-phosphate transfer protein	215	1				1						13915155			0	1	#DIV/0!	Ceramide-1-phosphate transfer protein OS=Xenopus tropicalis OX=8364 GN=cptp
Q66KE3	cpsf4	Cleavage and polyadenylation specificity factor subunit 4	269	1						1							0	1	#DIV/0!	Cleavage and polyadenylation specificity factor subunit 4 OS=Xenopus tropicalis OX=8364 GN=cpsf4
Q66KE9	fam161a	Protein FAM161A	647	1						1							0	1	#DIV/0!	Protein FAM161A OS=Xenopus laevis OX=8355 GN=fam161a
Q66KU4	rpl36	60S ribosomal protein L36	105	1				1						505274			0	1	#DIV/0!	60S ribosomal protein L36 OS=Xenopus laevis OX=8355 GN=rpl36
Q68F60	cuedc2-b	CUE domain-containing protein 2-B	269	1					1						7147880		0	1	#DIV/0!	CUE domain-containing protein 2-B OS=Xenopus laevis OX=8355 GN=cuedc2-b
Q6DDJ5	wdcp	WD repeat and coiled-coil-containing protein	726	1					1						2.43791e+06		0	1	#DIV/0!	WD repeat and coiled-coil-containing protein OS=Xenopus laevis OX=8355 GN=wdcp
Q6DE06	tm2d3	TM2 domain-containing protein 3	247	1					1								0	1	#DIV/0!	TM2 domain-containing protein 3 OS=Xenopus laevis OX=8355 GN=tm2d3
Q6GLM9	cops5	COP9 signalosome complex subunit 5	332	1					1						10286947		0	1	#DIV/0!	COP9 signalosome complex subunit 5 OS=Xenopus laevis OX=8355 GN=cops5
Q6INX4	enosf1	Mitochondrial enolase superfamily member 1	445	1					1						1.00163e+06		0	1	#DIV/0!	Mitochondrial enolase superfamily member 1 OS=Xenopus laevis OX=8355 GN=enosf1
Q6NU46	acat1-a	Acetyl-CoA acetyltransferase A, mitochondrial	420	1						1						401392	0	1	#DIV/0!	Acetyl-CoA acetyltransferase A, mitochondrial OS=Xenopus laevis OX=8355 GN=acat1-a
Q6P8A3	foxi1e	Forkhead box protein I1-ema	373	1					1								0	1	#DIV/0!	Forkhead box protein I1-ema OS=Xenopus tropicalis OX=8364 GN=foxi1e
Q6P9I7	smc6	Structural maintenance of chromosomes protein 6	1128	1						1						67568	0	1	#DIV/0!	Structural maintenance of chromosomes protein 6 OS=Xenopus laevis OX=8355 GN=smc6
Q6PAB3	mdh1	Malate dehydrogenase, cytoplasmic	334	1						1							0	1	#DIV/0!	Malate dehydrogenase, cytoplasmic OS=Xenopus laevis OX=8355 GN=mdh1
Q7SZS2	pter	Phosphotriesterase-related protein	349	1					1								0	1	#DIV/0!	Phosphotriesterase-related protein OS=Xenopus laevis OX=8355 GN=pter
Q7ZYS1	rpl19	60S ribosomal protein L19	197	1						1						133879	0	1	#DIV/0!	60S ribosomal protein L19 OS=Xenopus laevis OX=8355 GN=rpl19
Q7ZYS8	rpl10a	60S ribosomal protein L10a	217	1						1						481900	0	1	#DIV/0!	60S ribosomal protein L10a OS=Xenopus laevis OX=8355 GN=rpl10a
Q7ZZC8	nek9	Serine/threonine-protein kinase Nek9	944	1					1								0	1	#DIV/0!	Serine/threonine-protein kinase Nek9 OS=Xenopus laevis OX=8355 GN=nek9
Q8K1S2	Unc5d	Netrin receptor UNC5D	956	1				1						83208.6			0	1	#DIV/0!	Netrin receptor UNC5D OS=Mus musculus OX=10090 GN=Unc5d
Q99M85	Scrt1	Transcriptional repressor scratch 1	348	1				1									0	1	#DIV/0!	Transcriptional repressor scratch 1 OS=Mus musculus OX=10090 GN=Scrt1
Q9NTJ3	SMC4	Structural maintenance of chromosomes protein 4	1288	1						1						25673156	0	1	#DIV/0!	Structural maintenance of chromosomes protein 4 OS=Homo sapiens OX=9606 GN=SMC4
Q9PVX8	stat3.1	Signal transducer and activator of transcription 3.1	769	1					1						864468		0	1	#DIV/0!	Signal transducer and activator of transcription 3.1 OS=Xenopus laevis OX=8355 GN=stat3.1
P08734	eno1	Alpha-enolase	434	13	1			3		9	1.54677e+06			4.14801e+06		4.78694e+06	1	12	12	Alpha-enolase OS=Xenopus laevis OX=8355 GN=eno1
P18709	Vitellogenin-A2 OS=Xenopus laevis OX=8355	Vitellogenin-A2	1807	387	32	41	34	62	65	153	4.41739e+07	3.54942e+07	7.40781e+07	1.76132e+08	1.41437e+08	5.17216e+08	107	280	2.61682	Vitellogenin-A2 OS=Xenopus laevis OX=8355
P19011	Vitellogenin-B2 (Fragment) OS=Xenopus laevis OX=8355	Vitellogenin-B2 (Fragment)	71	12	1	2	1	2	2	4	1.1596e+06	1.71749e+06	2.02211e+06		4.77738e+06	1.71768e+07	4	8	2	Vitellogenin-B2 (Fragment) OS=Xenopus laevis OX=8355
P05782	xk81b1	Keratin, type I cytoskeletal 47 kDa (Fragment)	280	17	1	4	1	3		8	1.89136e+06	3.14798e+06	600095	4.92304e+06		38328271	6	11	1.83333	Keratin, type I cytoskeletal 47 kDa (Fragment) OS=Xenopus laevis OX=8355 GN=xk81b1
P20399	Actin, alpha cardiac muscle 2 OS=Xenopus tropicalis OX=8364	Actin, alpha cardiac muscle 2	377	5		1	1			3							2	3	1.5	Actin, alpha cardiac muscle 2 OS=Xenopus tropicalis OX=8364
Q00387	serpina6	Serine protease inhibitor A6	436	126	14	25	25	22	13	27	1.47863e+07	4.23549e+07	3.34293e+07	4.59569e+07	24511118	7.07234e+07	64	62	0.96875	Serine protease inhibitor A6 OS=Xenopus laevis OX=8355 GN=serpina6
P08776	Keratin, type II cytoskeletal 8 OS=Xenopus laevis OX=8355	Keratin, type II cytoskeletal 8	502	9	2		4		1	2			2.43909e+06		1491593	15031937	6	3	0.5	Keratin, type II cytoskeletal 8 OS=Xenopus laevis OX=8355
Q5RJU3	ccdc103	Coiled-coil domain-containing protein 103	225	3		2				1		3.14589e+06				21403934	2	1	0.5	Coiled-coil domain-containing protein 103 OS=Xenopus tropicalis OX=8364 GN=ccdc103
P16878	krt7	Keratin, type II cytoskeletal 7	513	5		5						3.31643e+06					5	0	0	Keratin, type II cytoskeletal 7 OS=Xenopus laevis OX=8355 GN=krt7
Q5XH29	cenpn-a	Centromere protein N-A	348	3	3						19114028						3	0	0	Centromere protein N-A OS=Xenopus laevis OX=8355 GN=cenpn-a
A0JM83	UPF0688 protein C1orf174 homolog OS=Xenopus tropicalis OX=8364	UPF0688 protein C1orf174 homolog	227	1		1											1	0	0	UPF0688 protein C1orf174 homolog OS=Xenopus tropicalis OX=8364
Q28BL6	aacs	Acetoacetyl-CoA synthetase	672	1		1											1	0	0	Acetoacetyl-CoA synthetase OS=Xenopus tropicalis OX=8364 GN=aacs
Q6P1U3	tdrd3	Tudor domain-containing protein 3	710	1	1						12744769						1	0	0	Tudor domain-containing protein 3 OS=Xenopus tropicalis OX=8364 GN=tdrd3
